# Global ecotypes in the ubiquitous marine clade SAR86

**DOI:** 10.1101/635185

**Authors:** Adrienne Hoarfrost, Stephen Nayfach, Joshua Ladau, Shibu Yooseph, Carol Arnosti, Chris L Dupont, Katherine S. Pollard

## Abstract

SAR86 is an abundant and ubiquitous heterotroph in the surface ocean that plays a central role in the function of marine ecosystems. We hypothesized that despite its ubiquity, different SAR86 subgroups may be endemic to specific ocean regions and functionally specialized for unique marine environments. However, the global biogeographical distributions of SAR86 genes, and the manner in which these distributions correlate with marine environments, have not been investigated. We quantified SAR86 gene content across globally-distributed metagenomic samples and modeled these gene distributions as a function of 51 environmental variables. We identified five distinct clusters of genes within the SAR86 pangenome, each with a unique geographic distribution associated with specific environmental characteristics. Gene clusters are characterized by strong taxonomic enrichment of distinct SAR86 genomes and partial assemblies, as well as differential enrichment of certain functional groups, suggesting differing functional and ecological roles of SAR86 ecotypes. We then leveraged our models and high-resolution, remote sensing-derived environmental data to predict the distributions of SAR86 gene clusters across the world’s oceans, creating global maps of SAR86 ecotype distributions. Our results reveal that SAR86 exhibits previously unknown, complex biogeography, and provide a framework for exploring geographic distributions of genetic diversity from other microbial clades.
