## Supplementary material for "Global ecotypes in the ubiquitous marine clade SAR86": SI Table 1

### Sheet: Sheet1
variable	metric	units	depth-specific	source	historical-satellite-sample
Calcite Concentration	annual mean	mol/m**3	no	Tyberghein et al. 2012	historical
Chlorophyll A concentration	monthly mean	mol/m**3	no	NASA earth observations 2012	historical
Chlorophyll A Concentration	annual mean	mol/m**3	no	Tyberghein et al. 2012	historical
Chlorophyll A concentration	annual range	mol/m**3	no	Tyberghein et al. 2012	historical
Cloud Fraction	annual mean	%	no	Tyberghein et al. 2012	historical
Cloud Fraction	monthly mean	%	no	NASA earth observations 2012	historical
Cloud Fraction	annual standard deviation	%	no	NASA earth observations 2012	historical
Diffuse Attenuation	annual mean	m**-1	no	Tyberghein et al. 2012	historical
Day Length	monthly mean	h	no	Stott J. 2012	historical
Dust Flux	annual mean	g/m**2	no	Jickells et al 2005	historical
Dust Flux	monthly mean	g/m**2	no	Jickells et al 2005	historical
Dust Flux	annual standard deviation	g/m**2	no	Jickells et al 2005	historical
Insolation	annual mean	W/m**2	no	Tyberghein et al. 2012	historical
Insolation	monthly mean	W/m**2	no	NASA earth observations 2012	historical
Insolation	annual standard deviation	W/m**2	no	NASA earth observations 2012	historical
Distance from Land	NA	km	NA	Ready et al. 2010	historical
pycnocline depth	monthly mean	m	no	Montegut et al. 2004	historical
pycnocline depth	annual standard deviation	m	no	Montegut et al. 2004	historical
thermocline depth	monthly mean	m	no	Montegut et al. 2004	historical
thermocline depth	annual standard deviation	m	no	Montegut et al. 2004	historical
Nitrate concentration	annual mean	umol/L	yes	Tyberghein et al. 2012	historical
Nitrate concentration	monthly mean	umol/L	yes	Garcia et al. 2010	historical
Nitrate:phosphate ratio	monthly mean	NA	yes	Garcia et al. 2010	historical
ocean depth	NA	m	NA	NASA earth observations 2012	historical
Dissolved Oxygen	annual mean	mL/L	yes	Garcia et al. 2010	historical
Dissolved Oxygen	monthly mean	mL/L	yes	Garcia et al. 2010	historical
Oxygen saturation	annual mean	%	yes	Garcia et al. 2010	historical
Oxygen saturation	monthly mean	%	yes	Garcia et al. 2010	historical
Apparent oxygen utilization	annual mean	mL/L	yes	Garcia et al. 2010	historical
Apparent oxygen utilization	monthly mean	mL/L	yes	Garcia et al. 2010	historical
Photosynthetically Active Radiation	annual mean	Einstein_per_square_meter_per_day	no	Tyberghein et al. 2012	historical
pH	annual mean	NA	no	Tyberghein et al. 2012	historical
Phosphate Concentration	annual mean	umol/L	yes	Tyberghein et al. 2012	historical
Phosphate Concentration	monthly mean	umol/L	yes	Garcia et al. 2010	historical
Salinity	annual mean	PSU	yes	Tyberghein et al. 2012	historical
Salinity	monthly mean	PSU	yes	Antonov et al. 2010	historical
Silicate Concentration	annual mean	umol/L	yes	Garcia et al. 2010	historical
Silicate Concentration	monthly mean	umol/L	yes	Garcia et al. 2010	historical
Sea Surface Temperature	annual mean	degrees C	no	Tyberghein et al. 2012	historical
Ocean Temperature	monthly mean	degrees C	yes	Locarnini et al. 2010	historical
Ocean Temperature	decadal mean	degrees C	yes	Locarnini et al. 2010	historical
Ocean Temperature	annual mean	degrees C	yes	Tyberghein et al. 2012	historical
latitude	NA	decimal degrees	no	NA	sample
longitude	NA	decimal degrees	no	NA	sample
depth sampled	NA	m	yes	NA	sample
sea surface temperature	monthly mean	degrees C	no	Wentz et al. 2014	satellite
chlorophyll A concentration	monthly mean	mg/m**3	no	Wentz et al. 2014	satellite
photosynthetically active radiation	monthly mean	einstein/m**2/day		Ocean Biology Processing Group 2014	satellite
particulate inorganic carbon	monthly mean	mol/m**3	no	Ocean Biology Processing Group 2014	satellite
particulate organic carbon	monthly mean	mg/m**3	no	Ocean Biology Processing Group 2014	satellite
net primary productivity	monthly mean	mg C/m**2/day	no	Ocean Productivity Group	satellite
