## Supplementary material for "Global ecotypes in the ubiquitous marine clade SAR86": SI Table 3

### Sheet: centroidsk5.csv
feature	cluster1	cluster2	cluster3	cluster4	cluster5
latitude	-0.209397	-0.173854	-0.0161984	-0.177475	0.13713
longitude	0.226953	-1.00653	0.916298	0.421757	0.0906143
depth_sampled	0.056398	-0.00405269	0.0370709	0.108544	0.0115687
chl_satellite	-0.00253722	-0.000487119	-2.38524e-18	-0.000793582	-0.00128095
sst_satellite	-0.0732808	0.00155026	0.0487085	-0.0172913	-0.118996
par_satellite	0.0607792	-0.0489212	0.0376149	-0.0703325	0.305361
pic_satellite	-0.179243	-0.0123142	-0.000826367	-0.0328825	-0.416385
poc_satellite	0.149486	0.0203787	-0.109113	0.114559	0.217689
npp_satellite	0.0307581	-0.00207064	-0.000246305	-0.000886534	0.0517629
chla_monthly_historical	1.376e-05	-0.000650744	-0.0001449	-0.0113667	-0.00674536
cloudfraction_monthly_historical	0.177514	-0.716344	0.240449	0.178641	0.0614861
daylength_monthly_historical	-0.0544684	-0.0103351	0.00898141	-0.0443744	-0.246095
dustflux_monthly_historical	-0.749405	0.00347239	-0.396801	-0.532879	0.0954371
solarinsolation_monthly_historical	-0.102366	0.0129547	-0.0590196	-0.0482665	0.0252441
pycnoclinedepth_monthly_historical	0.50297	0.0339611	-0.234583	0.1135	0.260376
thermoclinedepth_monthly_historical	0.000457443	0.133187	-0.0729684	0.0953856	-0.259979
nitrate_monthly_historical	-0.0468665	0.0103422	0.016286	0.0174646	-0.0240288
npratio_monthly_historical	0.0751855	1.95623e-05	-0.0876448	-0.0502961	0.0422442
oxygendissolved_monthly_historical	0.010478	-0.0523828	-0.0226932	0.00745654	0.00132748
oxygensaturation_monthly_historical	-0.0393145	0.0106338	0.00886397	0.0883134	0.0160729
oxygenutilization_monthly_historical	0.000321664	-7.23195e-06	0.000466898	0.000660344	0.00126118
phosphate_monthly_historical	-0.0224062	0.0114375	-0.287502	-0.257536	0.00140564
salinity_monthly_historical	0.328024	0.00317439	0.157751	0.270765	0.242642
silicate_monthly_historical	-0.00298197	0.00108973	-0.00206701	-0.00469786	-0.0741482
oceantemp_monthly_historical	-1.22962	0.0659074	0.0328038	-0.00268062	-0.16726
chla_annual_historical	-0.00448655	4.11997e-17	4.68375e-17	-0.00100259	-0.000511476
chla_annualrange_historical	-0.032885	-0.212551	-4.11905e-05	-0.115922	-0.0865629
cloudfraction_annual_historical	0.00805123	0.124404	-0.0286881	0.0409233	0.413458
cloudfraction_annualstdev_historical	0.0432268	0.00682397	0.111835	0.2173	-0.0892026
diffuseattenuation_annual_historical	0.0376994	0.00565354	-2.42581	-0.242395	0.0779157
par_annual_historical	-0.0212085	0.83777	-0.0931001	-0.332718	-0.0617748
salinity_annual_historical	0.104557	-0.152908	0.00612385	0.0075303	0.0322156
thermoclinedepth_annualstdev_historical	-0.158644	-0.0100811	-0.0142335	-0.367978	-0.046383
nitrate_annual_historical	-0.356527	0.00213183	0.00205569	0.000359924	-0.0610957
solarinsolation_annual_historical	-0.018641	0.102275	-0.163078	-0.0665649	0.209898
distfromland_annual_historical	0.109057	0.0805619	-0.164423	0.0252026	0.151244
oxygendissolved_annual_historical	-0.096829	-0.00872832	-0.183196	-0.181254	-0.0492078
sst_annual_historical	0.35948	-0.0111443	0.869847	0.950241	-0.48876
pycnoclinedepth_annualstdev_historical	0.117779	-0.0252621	0.0595104	0.0578401	0.153565
solarinsolation_annualstdev_historical	0.0483037	-0.400064	0.0624905	0.0437528	0.583253
oceandepth_historical	0.0283257	-0.357778	0.016759	0.00546165	-0.183973
dustflux_annual_historical	-0.00167885	-0.00597005	-0.0377993	-0.0964148	-0.00864366
oxygensaturation_annual_historical	-0.16774	0.00444776	0.00240101	-0.00408043	0.000927191
dustflux_annualstdev_historical	0.216402	-0.189754	-0.0359655	-0.0200416	-0.0231364
oxygenutilization_annual_historical	0.00567784	-0.000616378	-9.21559e-05	-0.00249818	0.00215163
phosphate_annual_historical	-0.662722	0.0224364	-0.108516	-0.0606608	-0.022571
silicate_annual_historical	-0.402657	0.0683181	0.00493823	-0.0104972	-0.362359
calcite_annual_historical	0.0490589	-0.0486121	0.0421601	0.0359852	-0.000425043
oceantemp_annual_historical	-0.0132184	0.00380385	0.0255215	0.0743882	-0.0467833
ph_annual_historical	-0.296881	0.140865	-0.298187	-0.408672	-0.111932
intercept	-0.395469	-0.860165	-0.390381	0.00376556	-0.739576
