## Supplementary material for "Global ecotypes in the ubiquitous marine clade SAR86": SI Table 4

### Sheet: ClusterProportionShannon.csv
run_id	longitude	latitude	tara_label	cluster1	cluster2	cluster3	cluster4	cluster5	shannon
ERR599095	-6.5669	36.5533	TARA_004_DCM_0.22-1.6	0.346371	0.00610264	0.012945	0.148682	0.485899	1.08871
ERR598955	-6.5669	36.5533	TARA_004_SRF_0.22-1.6	0.182725	0.00841211	0.145087	0.200416	0.46336	1.30944
ERR315856	1.9478	37.0541	TARA_007_DCM_0.22-1.6	0.107359	0.00290487	0.120673	0.314573	0.45449	1.23395
ERR315857	1.9378	37.051	TARA_007_SRF_0.22-1.6	0.0221062	0.0048878	0.187403	0.365697	0.419907	1.15632
ERR594329	5.9422	39.0609	TARA_009_DCM_0.22-1.6	0.212157	0.00636303	0.0115539	0.0884126	0.681514	0.888437
ERR594288	5.916	39.1633	TARA_009_SRF_0.22-1.6	0.00358262	0.00750112	0.23914	0.379198	0.370578	1.13459
ERR599092	14.2765	35.7528	TARA_018_DCM_0.22-1.6	0.191619	0.00638095	0.194762	0.208857	0.398381	1.36122
ERR598993	14.2574	35.759	TARA_018_SRF_0.22-1.6	0.199078	0.00611822	0.190794	0.208584	0.395425	1.36238
ERR315859	17.7252	42.1735	TARA_023_DCM_0.22-1.6	0.106417	0.00414439	0.148663	0.219251	0.521524	1.21675
ERR315858	17.715	42.2038	TARA_023_SRF_0.22-1.6	0.0586233	0.00453858	0.219239	0.260338	0.457262	1.23166
ERR599094	19.3997	39.3991	TARA_025_DCM_0.22-1.6	0.247	0.0031348	0.122365	0.161604	0.465896	1.27092
ERR599043	19.3905	39.3888	TARA_025_SRF_0.22-1.6	0.0360852	0.00415369	0.226765	0.263759	0.469237	1.1857
ERR318620	32.8118	33.9235	TARA_030_DCM_0.22-1.6	0.0914988	0.00520885	0.171007	0.296511	0.435774	1.27063
ERR315862	32.898	33.9179	TARA_030_SRF_0.22-1.6	0.037418	0.00542618	0.218969	0.326136	0.412051	1.21457
ERR599106	34.835	27.16	TARA_031_SRF_0.22-1.6	0.0851318	0.00817339	0.306181	0.590229	0.0102856	0.969677
ERR599097	37.245	23.4183	TARA_032_DCM_0.22-1.6	0.203891	0.00643382	0.255055	0.51348	0.0211397	1.12895
ERR599116	37.2183	23.36	TARA_032_SRF_0.22-1.6	0.0928758	0.00848564	0.309772	0.579914	0.00895188	0.982414
ERR599049	38.2517	21.9467	TARA_033_SRF_0.22-1.6	0.119718	0.00520514	0.242396	0.622882	0.00979792	0.965197
ERR599111	39.8567	18.4417	TARA_034_DCM_0.22-1.6	0.343486	0.00679673	0.100818	0.491504	0.0573946	1.14543
ERR594328	39.875	18.3967	TARA_034_SRF_0.1-0.22	0.170417	0.00513437	0.169653	0.611754	0.0430413	1.06561
ERR598991	39.875	18.3967	TARA_034_SRF_0.22-1.6	0.173581	0.00492215	0.172074	0.616474	0.0329483	1.0436
ERR599028	63.5133	20.8222	TARA_036_DCM_0.22-1.6	0.137535	0.010242	0.066179	0.547327	0.238717	1.17131
ERR594334	63.5047	20.8183	TARA_036_SRF_0.1-0.22	0.0758438	0.0106181	0.0151688	0.76223	0.13614	0.785826
ERR599143	63.5047	20.8183	TARA_036_SRF_0.22-1.6	0.132675	0.011009	0.0680967	0.554875	0.233345	1.16699
ERR594345	63.5851	20.8457	TARA_037_MES_0.1-0.22	0.0872675	0.0162136	0.0262279	0.723891	0.1464	0.890345
ERR599062	63.5851	20.8457	TARA_037_MES_0.22-1.6	0.095581	0.0232406	0.0386252	0.615057	0.227496	1.07329
ERR599082	64.5126	19.0284	TARA_038_DCM_0.22-1.6	0.260243	0.0088799	0.0698963	0.545279	0.115702	1.15848
ERR594312	64.5638	19.0351	TARA_038_MES_0.1-0.22	0.120623	0.0103761	0.0428016	0.722438	0.103761	0.907373
ERR599167	64.5638	19.0351	TARA_038_MES_0.22-1.6	0.0893214	0.0319361	0.0688623	0.661178	0.148703	1.06695
ERR594330	64.4913	19.0393	TARA_038_SRF_0.1-0.22	0.0637343	0.0152603	0.037702	0.808797	0.0745063	0.727993
ERR599102	64.4913	19.0393	TARA_038_SRF_0.22-1.6	0.196718	0.0114068	0.0686412	0.503402	0.219832	1.23331
ERR599145	66.4727	18.5839	TARA_039_DCM_0.22-1.6	0.172821	0.00577744	0.217701	0.523403	0.0802981	1.20644
ERR594346	66.3896	18.7341	TARA_039_MES_0.1-0.22	0.0585831	0.00681199	0.15327	0.716621	0.0647139	0.903626
ERR599037	66.3896	18.7341	TARA_039_MES_0.22-1.6	0.404942	0.0206395	0.128488	0.365988	0.0799419	1.27966
ERR594327	66.622	18.5918	TARA_039_SRF_0.1-0.22	0.0453258	0.00519358	0.128423	0.749764	0.0712937	0.835344
ERR599053	70.0128	14.5536	TARA_041_DCM_0.22-1.6	0.296759	0.00450916	0.118741	0.548051	0.0319399	1.07747
ERR594295	69.9776	14.6059	TARA_041_SRF_0.1-0.22	0.023212	0.00501882	0.307403	0.602258	0.0621079	0.954509
ERR599074	69.9776	14.6059	TARA_041_SRF_0.22-1.6	0.0257395	0.00965231	0.34686	0.60986	0.00788791	0.846047
ERR599130	73.9067	5.9998	TARA_042_DCM_0.22-1.6	0.249506	0.00466703	0.229851	0.504398	0.0115778	1.10621
ERR599075	73.8955	6.0001	TARA_042_SRF_0.22-1.6	0.00400087	0.00908304	0.360186	0.620026	0.00670415	0.762514
ERR599054	71.6428	0.0033	TARA_045_SRF_0.22-1.6	0.00252786	0.00999655	0.382856	0.596806	0.0078134	0.774695
ERR594314	66.4228	-9.3921	TARA_048_SRF_0.1-0.22	0.00450841	0.0265303	0.478238	0.476157	0.0145656	0.888326
ERR599138	66.4228	-9.3921	TARA_048_SRF_0.22-1.6	0.00219362	0.0124305	0.487131	0.488301	0.00994443	0.814202
ERR599002	53.9601	-16.9534	TARA_052_DCM_0.22-1.6	0.219395	0.0814876	0.199975	0.37945	0.119693	1.48077
ERR599139	53.9801	-16.957	TARA_052_SRF_0.22-1.6	0.0224924	0.178419	0.249848	0.43997	0.109271	1.34254
ERR599112	43.2948	-15.3379	TARA_056_MES_0.22-3	0.081447	0.16139	0.234241	0.487464	0.0354585	1.30727
ERR599057	43.2965	-15.3424	TARA_056_SRF_0.22-3	0.0644412	0.166909	0.242017	0.504862	0.0217707	1.24726
ERR599058	42.7401	-17.0248	TARA_057_SRF_0.22-3	0.141603	0.0462526	0.269062	0.536742	0.00634043	1.13826
ERR599026	42.2866	-17.2855	TARA_058_DCM_0.22-3	0.184938	0.0115918	0.23123	0.51163	0.0606107	1.21518
ERR599012	40.3412	-22.3368	TARA_062_SRF_0.22-3	0.188406	0.00823452	0.255188	0.540843	0.00732872	1.07097
ERR594324	37.9117	-29.5333	TARA_064_DCM_0.1-0.22	0.225569	0.0108939	0.225729	0.51586	0.0219481	1.1464
ERR599023	37.9117	-29.5333	TARA_064_DCM_0.22-3	0.236876	0.0132423	0.217012	0.494629	0.0382407	1.20297
ERR599164	37.9599	-29.5046	TARA_064_MES_0.22-3	0.196379	0.0247552	0.171809	0.532976	0.0740809	1.24202
ERR599150	37.9889	-29.5019	TARA_064_SRF_0.22-3	0.228015	0.0108262	0.220377	0.492694	0.0480871	1.21408
ERR594291	26.3048	-35.2421	TARA_065_DCM_0.1-0.22	0.21557	0.00874919	0.171095	0.518714	0.0858717	1.22561
ERR599110	26.3048	-35.2421	TARA_065_DCM_0.22-3	0.207898	0.00715465	0.200743	0.506123	0.078082	1.228
ERR598960	26.2905	-35.1889	TARA_065_MES_0.22-3	0.19528	0.0176699	0.142955	0.559622	0.0844733	1.20197
ERR594320	26.2868	-35.1728	TARA_065_SRF_0.1-0.22	0.208897	0.00748854	0.145188	0.570135	0.068291	1.14758
ERR599146	26.2868	-35.1728	TARA_065_SRF_0.22-3	0.212038	0.00682454	0.201119	0.503105	0.0769126	1.22837
ERR598982	18.0459	-34.8901	TARA_066_DCM_0.22-3	0.24587	0.00872363	0.0511662	0.361319	0.332921	1.27239
ERR599173	17.9189	-34.9449	TARA_066_SRF_0.22-3	0.23862	0.0073479	0.0445856	0.365216	0.344231	1.25167
ERR599144	17.7103	-32.2401	TARA_067_SRF_0.22-3	0.487805	0.0169671	0	0.0169671	0.478261	0.841263
ERR594313	17.7103	-32.2401	TARA_067_SRF_0.22-0.45	0.526872	0.00881057	0	0.0211454	0.443172	0.821504
ERR594325	17.7103	-32.2401	TARA_067_SRF_0.45-0.8	0.508493	0.00955414	0	0.0180467	0.463907	0.817098
ERR599017	4.6802	-31.027	TARA_068_DCM_0.22-3	0.320027	0.0136602	0.0718676	0.197845	0.3966	1.29984
ERR594294	4.6802	-31.027	TARA_068_DCM_0.22-0.45	0.328272	0.0121915	0.0723261	0.189678	0.397532	1.29141
ERR594348	4.6802	-31.027	TARA_068_DCM_0.45-0.8	0.333539	0.0121651	0.0572836	0.192947	0.404065	1.2673
ERR598947	4.6685	-31.0198	TARA_068_MES_0.22-3	0.256421	0.0690526	0.0496842	0.225263	0.399579	1.385
ERR594302	4.6685	-31.0198	TARA_068_MES_0.45-0.8	0.261755	0.0183775	0.0456954	0.197351	0.476821	1.23869
ERR599174	4.665	-31.0266	TARA_068_SRF_0.22-3	0.321278	0.0139453	0.0698797	0.190867	0.40403	1.29259
ERR594318	4.665	-31.0266	TARA_068_SRF_0.22-0.45	0.316424	0.0126281	0.0951075	0.19137	0.384471	1.32702
ERR594297	4.665	-31.0266	TARA_068_SRF_0.45-0.8	0.337272	0.0128255	0.0516906	0.186475	0.411737	1.25411
ERR599044	-3.1641	-20.4075	TARA_070_MES_0.22-3	0.160131	0.0397603	0.115741	0.411765	0.272603	1.3908
ERR594308	-3.1641	-20.4075	TARA_070_MES_0.22-0.45	0.211276	0.0465524	0.148952	0.339733	0.253486	1.46953
ERR594331	-3.1641	-20.4075	TARA_070_MES_0.45-0.8	0.176353	0.0416232	0.131222	0.377453	0.273348	1.42713
ERR599165	-3.1759	-20.4091	TARA_070_SRF_0.22-3	0.220619	0.0396729	0.14433	0.330252	0.265126	1.45868
ERR594349	-3.1759	-20.4091	TARA_070_SRF_0.22-0.45	0.219299	0.0349004	0.196315	0.304141	0.245344	1.47619
ERR594335	-3.1759	-20.4091	TARA_070_SRF_0.45-0.8	0.233432	0.0364576	0.124797	0.339705	0.265609	1.43895
ERR599133	-17.9604	-8.7296	TARA_072_DCM_0.22-3	0.2968	0.00937845	0.217083	0.373483	0.103255	1.33819
ERR599005	-17.9034	-8.7986	TARA_072_MES_0.22-3	0.182439	0.025	0.256518	0.46112	0.0749233	1.30272
ERR598984	-17.9099	-8.7789	TARA_072_SRF_0.22-3	0.123144	0.0273653	0.280744	0.502503	0.066244	1.23863
ERR599148	-35.3498	-21.0292	TARA_076_DCM_0.22-3	0.250816	0.00979467	0.236886	0.402235	0.100268	1.33029
ERR594321	-35.3498	-21.0292	TARA_076_DCM_0.22-0.45	0.259726	0.00931507	0.228973	0.398082	0.103904	1.33318
ERR594298	-35.3498	-21.0292	TARA_076_DCM_0.45-0.8	0.269253	0.00704737	0.236777	0.401264	0.0856582	1.30622
ERR599000	-35.1794	-20.9315	TARA_076_MES_0.22-3	0.0958272	0.0215978	0.263577	0.537849	0.0811491	1.19639
ERR594333	-35.1794	-20.9315	TARA_076_MES_0.45-0.8	0.0897769	0.0202387	0.292164	0.512714	0.0851064	1.20703
ERR599126	-35.1803	-20.9354	TARA_076_SRF_0.22-3	0.0925827	0.0161752	0.300447	0.474173	0.116622	1.25273
ERR594310	-35.1803	-20.9354	TARA_076_SRF_0.22-0.45	0.139655	0.0130264	0.256135	0.487731	0.103453	1.26522
ERR594286	-35.1803	-20.9354	TARA_076_SRF_0.45-0.8	0.130537	0.0122748	0.266032	0.491541	0.0996144	1.25091
ERR599101	-43.2705	-30.1484	TARA_078_DCM_0.22-3	0.243338	0.00491947	0.13183	0.391801	0.228111	1.34142
ERR594336	-43.2705	-30.1484	TARA_078_DCM_0.22-0.45	0.238676	0.00335927	0.183192	0.378758	0.196014	1.35913
ERR594303	-43.2705	-30.1484	TARA_078_DCM_0.45-0.8	0.233833	0.00323054	0.186079	0.375565	0.201292	1.3617
ERR599159	-43.2915	-30.1471	TARA_078_MES_0.22-3	0.155928	0.00828766	0.210266	0.425411	0.200107	1.34293
ERR594289	-43.2915	-30.1471	TARA_078_MES_0.45-0.8	0.200936	0.00573285	0.182878	0.407032	0.203421	1.35255
ERR599006	-43.2899	-30.1367	TARA_078_SRF_0.22-3	0.172101	0.00688404	0.207147	0.406784	0.207084	1.3552
ERR594340	-43.2899	-30.1367	TARA_078_SRF_0.22-0.45	0.195997	0.00577894	0.20129	0.397713	0.199221	1.35997
ERR594332	-43.2899	-30.1367	TARA_078_SRF_0.45-0.8	0.153617	0.0048316	0.21927	0.407915	0.214367	1.34218
ERR599122	-57.9446	-47.2007	TARA_082_DCM_0.22-3	0.196154	0.0769231	0.00384615	0.15	0.573077	1.14182
ERR599009	-58.2902	-47.1863	TARA_082_SRF_0.22-3	0.215328	0.0656934	0.00729927	0.153285	0.558394	1.15829
ERR599059	-60.6476	-60.2287	TARA_084_SRF_0.22-3	0.118519	0.0962963	0.0518519	0.0962963	0.637037	1.1442
ERR599121	-49.2139	-62.2231	TARA_085_DCM_0.22-3	0.125683	0.0819672	0.0273224	0.174863	0.590164	1.18021
ERR599008	-49.5017	-61.9689	TARA_085_MES_0.22-3	0.140312	0.101336	0.104677	0.367483	0.286192	1.46972
ERR599090	-49.529	-62.0385	TARA_085_SRF_0.22-3	0.142857	0.0742857	0.0342857	0.222857	0.525714	1.25936
ERR598965	-73.0537	-33.9116	TARA_093_DCM_0.22-3	0.258327	0.0170353	0.00279685	0.0327994	0.689041	0.804195
ERR599064	-73.1066	-34.0614	TARA_093_SRF_0.22-3	0.221794	0.0137416	0.00024108	0.0216972	0.742527	0.699106
ERR599050	-87.0693	-32.7971	TARA_094_SRF_0.22-3	0.0193613	0.297209	0.0125723	0.186699	0.484159	1.15651
ERR598967	-101.16	-29.7238	TARA_096_SRF_0.22-3	0.0123432	0.039053	0.458114	0.246257	0.244233	1.22789
ERR599079	-111.729	-25.826	TARA_098_DCM_0.22-3	0.395115	0.0205939	0.113625	0.301724	0.168942	1.35593
ERR599071	-111.691	-25.8076	TARA_098_MES_0.22-3	0.165788	0.0757068	0.259703	0.283182	0.215621	1.53155
ERR599093	-111.72	-25.8051	TARA_098_SRF_0.22-3	0.00823271	0.0475668	0.471643	0.260703	0.211855	1.21809
ERR599024	-104.787	-21.146	TARA_099_SRF_0.22-3	0.0177515	0.048951	0.390936	0.340102	0.202259	1.27647
ERR599081	-96.0122	-12.9723	TARA_100_DCM_0.22-3	0.283447	0.218677	0.00641637	0.229862	0.261597	1.41092
ERR598946	-96.0232	-12.9794	TARA_100_MES_0.22-3	0.198108	0.346757	0.0202703	0.172703	0.262162	1.42129
ERR599163	-95.9759	-13.0023	TARA_100_SRF_0.22-3	0.00389294	0.314599	0.0139903	0.431265	0.236253	1.14874
ERR599007	-85.2732	-5.2669	TARA_102_DCM_0.22-3	0.106691	0.0457421	0.00328467	0.41837	0.425912	1.12673
ERR599132	-85.1678	-5.261	TARA_102_MES_0.22-3	0.0625585	0.103952	0.0159206	0.413186	0.404383	1.20596
ERR598978	-85.1545	-5.2529	TARA_102_SRF_0.22-3	0.0296569	0.140809	0.00208333	0.440441	0.38701	1.12177
ERR599065	-84.5546	2.0299	TARA_109_DCM_0.22-3	0.0183418	0.239833	0.123576	0.403335	0.214914	1.37082
ERR598971	-84.5546	2.0649	TARA_109_MES_0.22-3	0.0580149	0.217265	0.0987884	0.418919	0.207013	1.41606
ERR599118	-84.5766	1.9928	TARA_109_SRF_0.22-3	0.00459636	0.214608	0.151011	0.457129	0.172656	1.30158
ERR599014	-84.6265	-1.9002	TARA_110_DCM_0.22-3	0.232921	0.195144	0.0022621	0.357035	0.212638	1.36894
ERR599020	-84.6141	-1.8902	TARA_110_MES_0.22-3	0.192092	0.204903	0.00419138	0.366943	0.23187	1.37145
ERR599039	-84.589	-2.0133	TARA_110_SRF_0.22-3	0.10621	0.228387	0.00255822	0.398377	0.264467	1.30909
ERR598961	-100.675	-16.9587	TARA_111_DCM_0.22-3	0.295417	0.219414	0.00515863	0.241338	0.238673	1.40521
ERR599086	-100.671	-16.9486	TARA_111_MES_0.22-3	0.115804	0.375639	0.0271171	0.252056	0.229384	1.40038
ERR599077	-100.633	-16.9601	TARA_111_SRF_0.22-3	0.0175794	0.293216	0.0171287	0.418188	0.253888	1.21306
ERR598957	-129.5	-23.2189	TARA_112_DCM_0.22-3	0.305616	0.0196025	0.189643	0.36725	0.117888	1.37459
ERR599072	-129.599	-23.2232	TARA_112_MES_0.22-3	0.384028	0.0654883	0.14382	0.302391	0.104273	1.42234
ERR598954	-129.395	-23.2811	TARA_112_SRF_0.22-3	0.225155	0.0272998	0.263447	0.352104	0.131994	1.42024
ERR594284	-139.139	-9.0063	TARA_122_DCM_0.1-0.22	0.291041	0.381706	0.02897	0.242489	0.055794	1.33403
ERR598948	-139.139	-9.0063	TARA_122_DCM_0.22-3	0.320714	0.241194	0.0162943	0.361011	0.0607864	1.31286
ERR594304	-139.139	-9.0063	TARA_122_DCM_0.22-0.45	0.326894	0.242898	0.00965909	0.356818	0.0637311	1.29722
ERR594301	-139.139	-9.0063	TARA_122_DCM_0.45-0.8	0.309105	0.251316	0.010426	0.374441	0.0547115	1.28436
ERR594309	-139.239	-8.9729	TARA_122_MES_0.1-0.22	0.0312094	0.618336	0.0429129	0.256177	0.0513654	1.04194
ERR599083	-139.239	-8.9729	TARA_122_MES_0.22-3	0.226168	0.257137	0.0694038	0.378089	0.0692021	1.42314
ERR594305	-139.239	-8.9729	TARA_122_MES_0.22-0.45	0.0640488	0.306716	0.129893	0.440919	0.0584221	1.33061
ERR594322	-139.239	-8.9729	TARA_122_MES_0.45-0.8	0.0465417	0.331868	0.12075	0.432321	0.0685197	1.3103
ERR594292	-139.196	-8.9971	TARA_122_SRF_0.1-0.22	0.023998	0.526719	0.0472538	0.341663	0.0603662	1.1078
ERR598992	-139.196	-8.9971	TARA_122_SRF_0.22-3	0.00940771	0.34146	0.129853	0.46111	0.0581688	1.19829
ERR594307	-139.196	-8.9971	TARA_122_SRF_0.22-0.45	0.0124983	0.342242	0.129637	0.454328	0.061295	1.21616
ERR594306	-139.196	-8.9971	TARA_122_SRF_0.45-0.8	0.00506368	0.391284	0.0633727	0.485806	0.0544729	1.07799
ERR594293	-140.285	-8.9109	TARA_123_MIX_0.1-0.22	0.246711	0.39603	0.0166167	0.300485	0.0401569	1.27059
ERR598956	-140.285	-8.9109	TARA_123_MIX_0.22-3	0.301403	0.25193	0.027509	0.340328	0.0788301	1.37472
ERR594337	-140.285	-8.9109	TARA_123_MIX_0.22-0.45	0.276277	0.232791	0.0200777	0.40396	0.0668949	1.32027
ERR594319	-140.285	-8.9109	TARA_123_MIX_0.45-0.8	0.227377	0.441499	0.018053	0.278336	0.0347349	1.24289
ERR599160	-140.283	-8.9068	TARA_123_SRF_0.22-3	0.0127456	0.302385	0.0330917	0.584074	0.0677035	1.02644
ERR594326	-140.283	-8.9068	TARA_123_SRF_0.22-0.45	0.0144314	0.281141	0.0532769	0.595269	0.0558811	1.04411
ERR594347	-140.283	-8.9068	TARA_123_SRF_0.45-0.8	0.0121242	0.312197	0.01855	0.581232	0.0758972	1.00197
ERR594285	-140.597	-9.0714	TARA_124_MIX_0.1-0.22	0.141281	0.293343	0.0638084	0.436505	0.0650621	1.35146
ERR599084	-140.597	-9.0714	TARA_124_MIX_0.22-3	0.212985	0.220473	0.0696903	0.435415	0.0614364	1.38179
ERR594343	-140.597	-9.0714	TARA_124_MIX_0.22-0.45	0.237525	0.214805	0.0713814	0.419944	0.056345	1.38666
ERR594338	-140.597	-9.0714	TARA_124_MIX_0.45-0.8	0.252386	0.257912	0.0202954	0.409625	0.059781	1.31009
ERR594287	-140.522	-9.1504	TARA_124_SRF_0.1-0.22	0.0301832	0.352381	0.0637363	0.487473	0.0662271	1.17871
ERR599069	-140.522	-9.1504	TARA_124_SRF_0.22-3	0.0186475	0.290272	0.0963828	0.530443	0.0642552	1.17148
ERR594311	-140.522	-9.1504	TARA_124_SRF_0.22-0.45	0.0149725	0.302492	0.0955667	0.529302	0.0576676	1.15025
ERR594296	-140.522	-9.1504	TARA_124_SRF_0.45-0.8	0.00791515	0.399873	0.0286528	0.512427	0.0511319	1.00126
ERR594341	-142.546	-8.8999	TARA_125_MIX_0.1-0.22	0.440765	0.286847	0.0177239	0.215019	0.0396455	1.24924
ERR599156	-142.546	-8.8999	TARA_125_MIX_0.22-3	0.501656	0.213872	0.0151139	0.183644	0.0857143	1.2611
ERR594342	-142.546	-8.8999	TARA_125_MIX_0.22-0.45	0.0164703	0.309209	0.106396	0.516711	0.0512142	1.16231
ERR594300	-142.546	-8.8999	TARA_125_MIX_0.45-0.8	0.0067325	0.375823	0.019599	0.558049	0.0397965	0.932349
ERR594344	-142.557	-8.9111	TARA_125_SRF_0.1-0.22	0.0179799	0.389388	0.0675128	0.47065	0.0544685	1.1347
ERR599119	-142.557	-8.9111	TARA_125_SRF_0.22-3	0.0119352	0.312142	0.0992571	0.522226	0.0544392	1.14329
ERR594339	-142.557	-8.9111	TARA_125_SRF_0.22-0.45	0.48532	0.273965	0.00719424	0.172079	0.0614427	1.21531
ERR594323	-142.557	-8.9111	TARA_125_SRF_0.45-0.8	0.454217	0.268617	0.012728	0.200798	0.0636398	1.26476
ERR599032	-153.686	0.0222	TARA_128_DCM_0.22-3	0.0268429	0.268429	0.0683461	0.541813	0.0945695	1.1886
ERR599038	-153.676	0.0003	TARA_128_SRF_0.22-3	0.018598	0.266503	0.0870632	0.53178	0.0960556	1.19993
ERR598995	-159.046	31.5168	TARA_132_DCM_0.22-3	0.53037	0.00792864	0.00750389	0.129407	0.324791	1.04128
ERR598980	-159.022	31.528	TARA_132_MES_0.22-3	0.126511	0.0326662	0.251133	0.378021	0.211669	1.41673
ERR599142	-158.996	31.5213	TARA_132_SRF_0.22-3	0.00344521	0.00922427	0.372527	0.499	0.115804	1.02715
ERR598942	-127.75	35.4002	TARA_133_DCM_0.22-3	0.271122	0.010892	0.00294377	0.0450397	0.670003	0.828201
ERR599115	-127.727	35.2698	TARA_133_MES_0.22-3	0.14229	0.039047	0.0684977	0.206817	0.543349	1.24509
ERR599052	-127.742	35.3671	TARA_133_SRF_0.22-3	0.181043	0.0194932	0.0116959	0.115253	0.672515	0.95402
ERR599099	-116.647	14.2075	TARA_137_DCM_0.22-3	0.131931	0.298917	0.0478011	0.337795	0.183556	1.45133
ERR599127	-116.643	14.2025	TARA_137_MES_0.22-3	0.139876	0.227975	0.0467543	0.398764	0.186631	1.4353
ERR598989	-116.626	14.2035	TARA_137_SRF_0.22-3	0.0058843	0.175452	0.122907	0.45881	0.236947	1.29188
ERR599087	-102.954	6.3378	TARA_138_DCM_0.22-3	0.345082	0.125014	0.00341447	0.341557	0.184932	1.32553
ERR599051	-103.06	6.3559	TARA_138_MES_0.22-3	0.456003	0.124837	0.0472475	0.240572	0.131339	1.37142
ERR599030	-102.943	6.3332	TARA_138_SRF_0.22-3	0.0597682	0.203146	0.248675	0.455629	0.0327815	1.30843
ERR599162	-79.3017	7.4122	TARA_140_SRF_0.22-3	0.00354938	0.00802469	0.154938	0.701235	0.132253	0.864091
ERR599029	-80.0454	9.8481	TARA_141_SRF_0.22-3	0.0556063	0.00438276	0.300402	0.567202	0.0724069	1.05747
ERR599100	-88.4532	25.6168	TARA_142_DCM_0.22-3	0.177428	0.00406981	0.260155	0.548799	0.00954841	1.05321
ERR598985	-88.45	25.6236	TARA_142_MES_0.22-3	0.129404	0.0775144	0.15599	0.480141	0.156951	1.39557
ERR599136	-88.394	25.5264	TARA_142_SRF_0.22-3	0.186442	0.00449751	0.27075	0.525799	0.0125112	1.08403
ERR599166	-70.0343	39.2392	TARA_145_MES_0.22-3	0.135135	0.103929	0.0880468	0.469211	0.203678	1.39886
ERR598983	-70.0377	39.2305	TARA_145_SRF_0.22-3	0.243847	0.00266612	0.0435808	0.430989	0.278917	1.21535
ERR599047	-71.2907	34.6663	TARA_146_MES_0.22-3	0.30837	0.0623033	0.0723726	0.320327	0.236627	1.43147
ERR598968	-71.3093	34.6712	TARA_146_SRF_0.22-3	0.258585	0.00448204	0.189402	0.512832	0.0346996	1.14822
ERR599123	-64.2489	31.6948	TARA_148_SRF_0.22-3	0.234149	0.0045819	0.218584	0.481571	0.0611145	1.21969
ERR598958	-56.9684	34.1504	TARA_148b_MES_0.22-3	0.29938	0.00596924	0.126502	0.455805	0.112344	1.2569
ERR598964	-49.8233	34.0771	TARA_149_MES_0.22-3	0.284896	0.039728	0.0722978	0.430923	0.172155	1.34144
ERR598963	-49.9181	34.1132	TARA_149_SRF_0.22-3	0.273581	0.00384349	0.0999937	0.449436	0.173146	1.2693
ERR598996	-37.1526	35.8427	TARA_150_DCM_0.22-3	0.236715	0.00498348	0.138617	0.365961	0.253724	1.35727
ERR599170	-37.3032	35.9346	TARA_150_SRF_0.22-3	0.244174	0.00617387	0.126314	0.348406	0.274932	1.35936
ERR598986	-28.9373	36.1811	TARA_151_DCM_0.22-3	0.25311	0.00669856	0.0488995	0.171005	0.520287	1.17081
ERR598976	-29.023	36.1715	TARA_151_SRF_0.22-3	0.227487	0.00650195	0.11159	0.208469	0.445953	1.30128
ERR598944	-16.8714	43.7182	TARA_152_MES_0.22-3	0.19083	0.0558952	0.0489083	0.211354	0.493013	1.30206
ERR599001	-16.8794	43.7056	TARA_152_MIX_0.22-3	0.283181	0.00961098	0.00938215	0.113043	0.584783	1.0059
ERR599078	-16.8344	43.6792	TARA_152_SRF_0.22-3	0.277712	0.0105907	0.00835491	0.11085	0.592492	0.997882
