## Supplementary material for "Global ecotypes in the ubiquitous marine clade SAR86": SI Table 5

### Sheet: Sheet1
			genome 2
	PATRIC ID		1.12387e+06	1.12387e+06	1.12386e+06	1.12387e+06	1.20837e+06
			SAR86A	SAR86B	SAR86C	SAR86D	SAR86E
genome 1	1.12387e+06	SAR86A		72.38	73.92	74.26	70.57
	1.12387e+06	SAR86B	72.35		74.48	73.89	70.6
	1.12386e+06	SAR86C	73.95	74.48		77.14	72.15
	1.12387e+06	SAR86D	74.24	73.89	77.09		71.3
	1.20837e+06	SAR86E	70.59	70.53	72.11	71.29
	showing gANI. Number in cell is comparison of genome 1 -> genome 2 (rather than genome 2 -> genome 1)
