## Supplementary material for "Global ecotypes in the ubiquitous marine clade SAR86": SI Table 6

### Sheet: Sheet1
Assembly Statistics
Input
Total Samples	226
Total Reads	42.889 million reads
Total Base Pairs	23,160.5 million bp
Average Read Length	540 bp
Output
Scaffold #	1.38 million
Contigs in scaffolds	1.54 million
Scaffold bases	3.29 Gbp
Total contigs >10Kbp	23205
Big contigs bases	455 Mbp
Degenerate Contigs	2.67 million
Scaffold %GC	0.403
